# A-Islands: A plant dataset for biodiversity research and species monitoring on Australian islands

**DOI:** 10.1101/2024.08.29.609992

**Authors:** Julian Schrader, David Coleman, Ian Abbott, Sally Bryant, Ralf Buckley, Darren Crayn, Rachael V. Gallagher, Stephen Harris, Harold Heatwole, Betsy Jackes, Holger Kreft, Kevin Mills, Jamie Kirkpatrick, Peter K. Latz, John Neldner, Cornelia Sattler, Micah Visoiu, Elizabeth H. Wenk, John C. Z. Woinarski, Stuart Worboys, Ian J. Wright, Isabel Zorn, Mark Westoby

## Abstract

Australia’s coastline is fringed by more than 8,000 continental islands. These islands feature a diverse array of landforms, rock and soil types and geological origins. Some of these islands are among the least invaded, most pristine habitats in Australia and support high plant diversity. Here, we present a new Australia-wide curated dataset for plant species occurrences on islands. Combining information from 1,349 species lists and floras, A-Islands includes data on >6,500 plant species from 844 islands ranging in size from 18 m^2^ to 4,400 km^2^, exhibiting different degrees of isolation from the mainland, and spanning all major Australian climate zones. Of these, 251 islands have been repeatedly sampled up to 11 times making it possible to investigate temporal compositional change. A-Islands is open access and will be continuously updated. Its simple data structure consisting of three comma separated files allows easy integration with other Australian and global plant-occurrence databases and can serve as a repository for island research in Australia. Knowing which species occur on Australia′s islands will provide opportunities for future research, including studying changes in biodiversity and species-turnover within and among archipelagos, tests of classical island biogeography theory and as a baseline for ecological monitoring and conservation.
