## Supplementary Table 1 for "A-Islands: A plant dataset for biodiversity research and species monitoring on Australian islands"

ref_ID	full_ref	native_indicated	naturalized_indicated	endemics_indicated
1	Lawley, E. and S. Shepherd (2005). "Land use and vegetation of Althorpe Island, South Australia, and a floristic comparison with South Neptune Islands." Transactions of the Royal Society of South Australia 129(2): 100-110.	1	1	1
2	Stephens, K. (2011). "Comparative floristic analysis of vegetation on the dune islands of south-east Queensland." The Proceedings of the Royal Society of Queensland 117: 141-180.	1	1	1
3	MY, C. and S. Domm (1986). "Role of anthropochory in the invasion of coral cays by alien flora."	1	1	1
4	Burbidge, A. G., AS (1978). "The flora and fauna of Dirk Hartog Island, Western Australia." Journal of the Royal Society of Western Australia 60(3): 71-90.	1	0	1
5	Abbott, I. and J. Watson (1978). "The soils, flora, vegetation and vertebrate fauna of Chatham Island, Western Australia." Journal of the Royal Society of Western Australia 60(3): 65-70.	1	1	0
6	Lyons, M. N., et al. (2014). "Flora and vegetation communities of selected islands off the Kimberley coast of Western Australia." Records of the Western Australian Museum, Supplement 81(1).	1	1	1
7	Baker, B., et al. (2005). Census of South Australian vascular plants. Edition 5.00: 1-381.	1	1	0
8	Walker, T. (1991). "Changes in the vascular flora of Lady Musgrave island." Atoll Research Bulletin 350: 31-41.	1	1	0
9	Walker, T. A., et al. (1991). "The vascular floras of Bushy and Redbill islands." Atoll Research Bulletin 350: 24-30.	1	0	0
10	De Sloover, J. R. and S. Liégeois (1997). "Eagle island flora and vegetation (Queensland, Australia)." Bulletin du Jardin Botanique National de Belgique 66: 347-383.	1	1	0
11	Flood, P. G. and H. Heatwole (1986). "Coral cay instability and species-turnover of plants at Swain Reefs, Southern Great Barrier Reef, Australia." Journal of Coastal Research: 479-496.	1	0	0
12	Batianoff, G. N., et al. (2009). "Plant strategies, dispersal and origins of flora at the northern Coral Sea Islands Territory, Australia." Cunninghamia 11: 97-106.	1	1	0
13	Batianoff, G. N., et al. (2009). "Distribution patterns, weed incursions and origins of terrestrial flora at the Capricorn-Bunker Islands, Great Barrier Reef, Australia." Cunninghamia 11(1): 107-121.	1	1	1
14	3D Environmental(2013). Profile for management of the habitats and related ecological and cultural resource values of Badu Island, Prepared by 3D Environmental® for Torres Strait Regional Authority Land ….	1	1	1
15	3D Environmental(2013). Profile for management of the habitats and related ecological and cultural resource values of Boigu Island, Prepared by 3D Environmental® for Torres Strait Regional Authority Land ….	1	1	1
16	3D Environmental(2013). Profile for management of the habitats and related ecological and cultural resource values of Dauan Island, Prepared by 3D Environmental® for Torres Strait Regional Authority Land ….	1	1	1
17	3D Environmental(2013). Profile for management of the habitats and related ecological and cultural resource values of Erub Island, Prepared by 3D Environmental® for Torres Strait Regional Authority Land ….	1	1	1
18	3D Environmental(2013). Profile for management of the habitats and related ecological and cultural resource values of Iama Island, Prepared by 3D Environmental® for Torres Strait Regional Authority Land ….	1	1	1
19	3D Environmental(2013). Profile for management of the habitats and related ecological and cultural resource values of Mabuiag Island, Prepared by 3D Environmental® for Torres Strait Regional Authority Land ….	1	1	1
20	3D Environmental(2013). Profile for management of the habitats and related ecological and cultural resource values of Masig Island, Prepared by 3D Environmental® for Torres Strait Regional Authority Land ….	1	1	1
21	3D Environmental(2013). Profile for management of the habitats and related ecological and cultural resource values of Mer Island, Prepared by 3D Environmental® for Torres Strait Regional Authority Land ….	1	1	1
22	3D Environmental(2013). Profile for management of the habitats and related ecological and cultural resource values of Mua Island, Prepared by 3D Environmental® for Torres Strait Regional Authority Land ….	1	1	1
23	3D Environmental(2013). Profile for management of the habitats and related ecological and cultural resource values of Poruma Island, Prepared by 3D Environmental® for Torres Strait Regional Authority Land ….	1	1	1
24	3D Environmental(2013). Profile for management of the habitats and related ecological and cultural resource values of Saiba Island, Prepared by 3D Environmental® for Torres Strait Regional Authority Land ….	1	1	1
25	3D Environmental(2013). Profile for management of the habitats and related ecological and cultural resource values of Ugar Island, Prepared by 3D Environmental® for Torres Strait Regional Authority Land ….	1	1	1
26	3D Environmental(2013). Profile for management of the habitats and related ecological and cultural resource values of Waraber Island, Prepared by 3D Environmental® for Torres Strait Regional Authority Land ….	1	1	1
27	Carlyon, K., et al. (2013). "Islands of the Port Davey Area: Biodiversity and Oil Spill Response Survey. Resource Management and Conservation Division, DPIPWE, Hobart." Nature Conservation Report Series 13(07): 3.	1	0	1
28	Carlyon, K., et al. (2015). "Rodondo Island Bass Strait Biodiversity & Oil Spill Response Survey, January 2015." Nature Conservation Report Series.	1	0	0
29	Kirkpatrick, J. B. (1995). "The vegetation of Dover and Erith Islands, Kent Group, Bass Strait." Papers and Proceedings of the Royal Society of Tasmania 129: 25-33.	1	1	1
30	Zed, T., et al. (2006). "Vegetation patterns in relation to bird nesting preferences on West Island, South Australia." Transactions of the Royal Society of South Australia 130(2): 211-226.	1	0	0
31	Keighery, G. J. and W. Muir (2008). "Vegetation and vascular flora of Faure Island, Shark Bay, Western Australia." Records of the Western Australian Museum Supplement 75: 11-19.	1	1	0
32	Woinarski, J. C. Z., et al. (2000). "Vegetation of the Wessel and English Company Islands, North-eastern Arnhem Land, Northern Territory, Australia." Australian Journal of Botany 48: 115-141.	1	1	0
33	NSW National Parks and Wildlife Service (2005). Five Islands Nature reserve - plan of management, Department of Environment and Conservation (NSW).	1	0	0
34	Batianoff, G. N. and J. L. F. Hacker (2000). "Vascular plant portrait of Wilson Island, Great Barrier Reef, Australia." Proceedings of the Royal Society of Queensland, The 109: 31-38.	1	1	0
35	Batianoff, G. N. (1999). "Floristic, vegetation and shoreline changes on Masthead Island, Great Barrier Reef." Proceedings of the Royal Society of Queensland, The 108: 1-11.	1	1	0
36	Smith, G. T. and N. Kolichis (1980). "The flora and fauna of Coffin Island." Western Australian Naturalist 14: 225-228.	1	1	0
37	Abbott, I., et al. (2005). "The vegetation, flora and fauna of Saddle Island, near Walpole, Western Australia." Western Australian Naturalist 25(3): 153.	1	1	0
38	Robinson, T., et al. (1996). "South Australia’s offshore islands." Australian Heritage Commission: Canberra.	1	0	0
39	Marchant, N. G. and I. Abbott (1981). "Historical and recent observations of the flora of Garden Island, Western Australia." Western Australian Herbarium Research Notes 5: 49-62.	1	1	0
40	Abbott, I., et al. (2000). "Long?term change in the floristic composition and vegetation structure of Carnac Island, Western Australia." Journal of Biogeography 27(2): 333-346.	1	1	0
41	Rippey, E., et al. (2003). "Reassessment of the vascular flora of Rottnest Island." Journal of the Royal Society of Western Australia 86(7): 7-23.	1	1	0
42	Rippey, E., et al. (1998). "The changing flora of the Shoalwater Bay islands." Western Australian Naturalist 22: 81-104.	1	1	0
43	Abbott, I. (1977). "Species richness, turnover and equilibrium in insular floras near Perth, Western Australia." Australian Journal of Botany 25(2): 193-208.	1	1	0
44	WetlandInfo (2022). "Native plants of Lizard Island National Park." Retrieved 04.07.2022, from https://wetlandinfo.des.qld.gov.au/wetlands/facts-maps/wildlife/?AreaID=national-park-lizard-island&Kingdom=plants&SpeciesFilter=Native.	1	0	1
45	Brushe, J. (2021). Vegetation assessment and mapping of South Islet (Willis Islets), Coral Sea Marine Park.	1	0	0
46	Carlyon, K., et al. (2011). Islands of the Hogan Group, Bass Strait: Biodiversity and Oil Spill Response Survey. Resource Management and Conservation Division.	1	1	0
47	Hope, G. and T. GK (1971). "The vegetation of Cliffy Island, Victoria, Australia." Proceedings of the Royal Society of Victoria 84(1): 121-127.	1	1	0
48	Heyligers, P. C. and L. G. Adams (2004). "Flora and vegetation of Montagu Island – past and present." Cunninghamia 8(3): 285-305.	1	1	0
49	Keighery, G. J. and W. Muir (2010). "Checklists of the vascular plants of the Deltaic Islands of the Peel-Harvey Estuary." Western Australian Naturalist 27(2): 107-124.	1	1	0
50	Symon, D. E. (1971). "Pearson Island Expedition 1969. - 3. Contributions to the Land Flora." Transactions of the Royal Society of South Australia 95(3): 131-142.	1	1	1
51	Harris, S. and A. Reid (2010). Inner (West) Sister Island.	1	1	1
52	Threatened Species Section (2012). King Island Biodiversity Management Plan. Hobart, Department of Primary Industries, Parks, Water and Environment.	1	1	1
53	Harris, S., et al. (2009). Prime Seal Island Scientific Expedition 2008. Honart, Hamish Saunders Memorial Trust, New Zealand and Biodiversity Conservation Branch.	1	1	0
54	Ellison, J. C. (1998). "Natural history of Bramble Cay, Torres Strait." Atoll Research Bulletin 455: 1-33.	1	1	0
55	Harris, S. and G. Davis (1995). "The vegetation and flora of Deal Island, Kent Group." Papers and Proceedings of the Royal Society of Tasmania 129: 43-51.	1	1	1
57	Specht, R. L. (1969). "The vegetation of Pearson Islands: A re-examination - February 1960." Transactions of the Royal Society of South Australia 93: 1453-1145.	0	0	0
58	Rogers, R. W. and D. Morrision (1994). "Floristic change on Heron Island, a coral cay in the Capricorn-Bunker Group, Great Barrier Reef." Australian Journal of Botany 42: 297-305.	1	1	0
59	Keighery, G. J., et al. (1995). "Biological inventory of Koolan Island, Western Australia." Records of the Western Australian Museum 17: 237-248.	1	1	1
60	Norman, F. I., et al. (1980). "The flora and avifauna of Lady Julia Percy Island, Victoria, Australia." Proceedings of the Royal Society of Victoria 91: 135-154.	1	1	0
61	Harris, S. and E. Lazarus (2002). "A barren part of the main: the vegetation of Hunter Island, Fleurieu Group, Bass Strait." Papers and Proceedings of the Royal Society of Tasmania 136: 107-126.	1	1	1
62	Gillham, M. E. (1963). "Association of nesting seabirds and vegetation types on islands off Cape Leeuwin, South-western Australia." Western Australian Naturalist 9: 29-46.	1	1	0
63	Keighery, G. J. (1995). "Additions to the flora of the Recherche Archipelago." Western Australian Naturalist 20: 133-138.	1	1	0
64	Keighery, G. J. (2009). "Vascular Plants of several small islands near Denmark." 304-306.	1	1	0
65	Abbott, I. and R. Black (1978). "An ecological reconnaissance of four islands in the Archipelago of the Recherche, Western Australia." Journal of the Royal Society of Western Australia 60: 115-128.	1	1	0
66	Burbidge, A. (1971). The fauna and flora of the Monte Bello Islands. 9.	0	0	0
67	Richardson, J., et al. (2007). "The flora and fauna of Legendre Island." Conservation Science of Western Australia 6(1): 97-108.	1	1	0
68	Brennan, K. (2019). The Vegetation and Plants on mining tenement ELA27521, Winchelsea Island.	1	1	0
69	Harris, S., et al. (2001). One Hundred Islands: The Flora of the Outer Furneaux.	1	1	1
70	Keighery, G. J., et al. (2006). "Floristics of the Shark Bay World Heritage site, Western Australia: vegetation and flora of 34 small islands." Western Australian Naturalist 25(2): 111-134.	1	1	0
71	Gillham, M. E. (1961). "Plants and seabirds of granite islands in south-east Victoria." Proceedings of the Royal Society of Victoria 74(1): 21-35.	1	1	0
72	Whinray, J. (1976). "A visit to Doughboy Island, Furneaux Group." The Victorian Naturalist 93: 155-158.	1	1	0
73	Whinray, J. (1972). "A Visit to East Sister lsland, Tasmania." The Victorian Naturalist 89: 264-268.	1	1	0
74	Harris, S. and H. McKenny (1999). "Preservation Island, Furneaux Group: Two hundred years of vegetation change." Papers and Proceedings of the Royal Society of Tasmania: 85-102.	1	1	0
75	Harris, S. and J. Balmer (1997). "The vegetation and flora of Three Hummock Island, western Bass Strait." Papers and Proceedings of the Royal Society of Tasmania 131: 37-56.	1	1	1
76	Norman, F. I. (1966). "A note on the Vegetation of Big Green Island, Furneaux Group, Tasmania." The Victorian Naturalist 83: 294-299.	0	0	0
77	Keighery, G. J., et al. (2002). "A vegetation survey of the islands of the Turquoise Coast from Dongara to Lancelin, south-western Australia." Conservation Science of Western Australia 4(1): 13-62.	1	1	1
78	Willis, J. (1953). Land Flora Part 3a. Australian Geographical Society Reports.	1	1	0
79	Buckley, C. (1983). "The flora and vegetation of Barrow Island, Western Australia." Journal of the Royal Society of Western Australia 66: 91-105.	1	1	1
80	Gillham, M. E. (1965). "Vegetation: additions and changes—the Fisher Island Field Station." Papers and Proceedings of the Royal Society of Tasmania 99: 71-80.	1	1	0
81	Abbott, I. (1981). "Vegetation maps of four large islands near Albany, Western Australia." Western Australian Herbarium Research Notes 5: 5-18.	1	1	0
82	(2011). Great Keppel Island Environmental Impact Statement - Flora and Fauna Technical Report.	1	1	1
83	Scarlett, N., et al. (1973). "Natural history of the Hogan Group-3. Floristics and plant communities." Papers and Proceedings of the Royal Society of Tasmania 107: 83-98.	1	1	0
84	Fatchen, T. (1982). "Vegetation distribution and change on offshore islands of the Investigator Group and Whidbey Isles, Great Australian Bight." Transactions of the Royal Society of South Australia 106: 39-60.	1	1	0
85	Harris, S. and J. B. Kirkpatrick (1982). "The vegetation of Schouten Island, Tasmania." Papers and Proceedings of the Royal Society of Tasmania 116: 117-141.	1	1	0
86	Harvey, J., et al. (2001). "A flora and vegetation survey of the islands of the Houtman Abrolhos, Western Australia." CALMScience 3(4): 521~523.	1	1	0
87	Rippey, E. (1998). "The changing flora of the Shoalwater Bay islands." Western Australian Naturalist 22: 81-104.	1	1	0
88	Abbott, I. (1980). "The floras of 37 south-western Australian islands." Western Australian Herbarium Research Notes 3: 19-36.	1	1	0
89	Reid, A. (2011). Schouten Island Scientific Expedition 2011. Nature Conservation Report Series 11/2.	1	1	1
90	Division, N. a. C. H. (2016). Sloping Island natural and cultural values survey 2015. Nature Conservation Report Series 16/1.	1	1	0
91	Batianoff, G. N., et al. (2008). Coringa-Herald National Nature Reserve: Continued assessment of vegetation conditions, ecology and resilience to environmental stressors, including climate change and pests.	0	0	0
92	Keesing, J., et al. (2021). Ashmore Reef Marine Park Environmental Assessment.	1	1	0
93	Natural and Cultural Heritage Division (2014). lungtalanana (Clarke Island), Natural Values Survey 2014. Hamish Saunders Memorial Trust, New Zealand and Natural and Cultural Heritage Division, DPIPWE, Hobart. Nature Conservation Report Series.	1	1	1
94	Natural and Cultural Heritage Division (2015). South Bruny and its Offshore Islands, Natural Values Survey 2013. Hamish Saunders Memorial Trust, New Zealand and Natural and Cultural Heritage Division, DPIPWE, Hobart.	1	1	0
95	Bryant, S. and J. Shaw (2006). Tasman Island: 2005 flora and fauna survey. Hamish Saunders Memorial Trust, New Zealand and Biodiversity Conservation Branch, DPIW, Hobart.	1	1	0
96	Harris, S. and A. Reid (2011). Inner (West) Sister Island Scientific Expedition 2010. Hamish Saunders Memorial Trust, New Zealand and Resource Management and Conservation Division. 11/2.	1	1	1
97	Pemberton, M. and C. Hawkins (2011). The islands of Macquarie Harbour. Hamish Saunders Memorial Trust, New Zealand and Resource Management and Conservation Division. 11/01.	1	1	1
98	Parks and Wildlife Services Tasmania (2006). Sarah Island Visitor Services Site Plan. Parks and Wildlife Service Department of Tourism, Arts and the Environment.	1	1	1
99	WetlandInfo (2022). Native plants of Gloucester Island National Park.	1	0	0
100	Batianoff, G. N. and N. J. Cuff (2004). Study of Raine Island vegtation and flora, Queensland Herbarium.	1	1	0
101	Department of Environment and Science (2021). Raine Island National Park (Scientific). Resource Informati	1	1	0
102	Burbidge, A. and N. L. McKenzie (1982). Biological Survey 1982, Salisbury Island, Archipelago of the Recherche, Western Australia, Department of Fisheries and Wildlife.	0	0	0
103	Sandercoe, C. (1984). Vegetation of Magnetic Island.	1	1	1
104	Batianoff, G. N. (1996). Keswick Island vegetation and flora baseline study.	1	1	1
105	Batianoff, G. N. (1995). Botanical Survey of Scawfell Island National Park.	1	1	0
106	Fosberg, F., & Thorne, R. (1961). Vascular plants on Heron Island. Atoll Research Bulletin, 82, 5-14.	1	0	0
107	Buckley, R. (1985). Vegetation and flora of the Lowendal Islands, Western Australia. Atoll Research Bulletin, 292, 75-82.	0	0	0
108	Jackes, B. R. (2010). Plants of Magnetic Island.	1	0	0
109	Batianoff, G. N. (1987). Botanical inventory of Penrith island: Cumberland Islands, Mackay (QLD). Retrieved from	1	1	0
110	Hussey, B., Anderson, D., & Loney, S. (1992). A checklist of plants found growing in a native or naturalised state on Culeenup Island, Yunderup, Western Australia. Western Australian Naturalist, 19.	1	1	0
111	Blake, S. (1940). The vegetation of Goat Island and Bird Island in Moreton Bay. The Queensland Naturalist, 11, 94-101.	0	0	0
112	Fosberg, F., & Stoddart, D. (1991). Plants of the reef islands of the northern Great Barrier Reef. Atoll Research Bulletin, 348, 1-82.	0	0	0
113	Onton, K., & Webb, A. (2009). South West Islands Survey Report. Retrieved from Bunbury, Western Australia:	1	1	0
114	Mills, K. (2012). Vegetation of the Oceanic Islands off the NSW South Coast. 1. Green Island, Shoalhaven Coast.	1	1	0
115	Mills, K. (2012). Vegetation of the Oceanic Islands off the NSW South Coast. 2. Windang Island, Shellharbour Coast.	1	1	0
116	Mills, K. (2013). Vegetation of the Oceanic Islands off the NSW South Coast. 3. Lennards Island, Far South Coast.	1	1	0
117	Mills, K. (2013). Vegetation of the Oceanic Islands off the NSW South Coast. 4. Barlings Island, Eurobodalla Coast.	1	1	0
118	Mills, K. (2013). Vegetation of the Oceanic Islands off the NSW South Coast. 5. Bournda Island, Far South Coast.	1	1	0
119	Mills, K. (2014). Vegetation of the Oceanic Islands off the NSW South Coast. 6. Snapper Island, Batemans Bay.	1	1	0
120	Mills, K. (2014). Vegetation of the Oceanic Islands off the NSW South Coast. 7. Flinders Islet, Five Islands Group, Illawarra Coast.	1	1	0
121	Mills, K. (2014). Vegetation of the Oceanic Islands off the NSW South Coast. 8. Near-shore islands at Bunga Head, Mimosa Rocks National Park, Far South Coast	1	1	0
122	Mills, K. (2015). Vegetation of the Oceanic Islands off the NSW South Coast. 10. Tollgate Islands, Eurobodalla Coast.	1	1	0
123	Mills, K. (2018). A comprehensive historic and contemporary plant list for Big Island, The Five Islands Group, Port Kembla, New South Wales.	1	1	0
124	Mills, K. (2019). Vegetation of the Oceanic Islands off the NSW South Coast. 12. Broulee Island, Eurobodalla Coast	1	1	0
125	NSW National Parks and Wildlife Service. (2011). Julian Rocks Nature Reserve, Plan of Management.	1	1	0
126	Australian Biological Resources Study (2016). Coral Sea Commonwealth Marine Reserve.	0	0	0
127	Moro, D, R Palmer, B Greatwich, R Dickinson, and H Anderson. "Browse Island." Landscope (2018): 22-27.	1	1	0
128	Flinders Island, Tasmania: Bush Blitz Species Discovery Program, Commonwealth of Australia 2014	1	1	1
129	Brown, P, R Brereton, S Bryant, S Blackhall, P Cinquini, S Corbett, M Driessen, et al. A Biological Survey of the Waterhouse Area, Northeast Tasmania. (1995).	0	0	0
130	Benson, DH. "Vegetation of Lion Island, Broken Bay, New South Wales." Cunninghamia 1, no. 1 (1981): 121-23.	1	1	0
131	Somerville, M, P O'Keefe, B Wilson, L Kuninis, and I Oliver. Broughton Island Vegetation Survey, Classification and Mapping.	1	1	0
132	Webb, JB. "Vegetation of Spectacle Island, Hawkesbury River, New South Wales." Cunninghamia 1, 1, no. 1 (1981): 115-19.	1	1	0
133	Shepherd, RR. "Notes on Betsey Island." The Tasmanian Naturalist 42 (1975).	1	1	0
134	Hemson, G., & Melzer, R. (2020). Pilot trip to Coral Sea Islands: Report on an environmental assessment of six islands in the Coringa-Herald group of the Coral Sea Marine Park. Retrieved from	1	1	1
135	Carle, A., & McEldowney, A. (2023). Flora Report, Integrated Biological Survey of Tasman Island January 2023.	1	1	1
